# CenSegNet: a generalist high-throughput deep learning framework for centrosome phenotyping at spatial and single-cell resolution in heterogeneous tissues

**DOI:** 10.1101/2025.09.15.676250

**Authors:** Jiaoqi Cheng, Keqiang Fan, Miles Bailey, Xin Du, Rajesh Jena, Constantinos Savva, Ewan Reed, Mengyang Gou, Peixin Zuo, Ramsey Cutress, Stephen Beers, Xiaohao Cai, Salah Elias

## Abstract

Centrosome abnormalities (CA) are a hallmark of epithelial cancers, yet their spatial complexity and phenotypic heterogeneity remain poorly resolved due to limitations in conventional image analysis. We present CenSegNet (Centrosome Segmentation Network), a modular deep learning framework for high-resolution, context-aware segmentation of centrosomes and epithelial architecture across diverse tissue types. Integrating a dual-branch architecture with uncertainty-guided refinement, CenSegNet achieves state-of-the-art performance and generalisability across both immunofluorescence and immunohistochemistry modalities, outperforming existing models in accuracy and morphological fidelity. Applied to tissue microarrays (TMAs) containing 911 breast cancer sample cores from 127 patients, CenSegNet enables the first large-scale, spatially resolved quantification of numerical and structural CA at single-cell resolution. These CA subtypes are mechanistically uncoupled, exhibiting distinct spatial distributions, age-dependent dynamics, and associations with histological tumour grade, hormone receptor status, genomic alterations, and nodal involvement. Structural CA levels are additionally associated with overall survival, supporting the clinical relevance of spatially resolved CA patterns. Discordant CA profiles at tumour margins are linked to local aggressiveness and stromal remodelling. To support broad adoption and reproducibility, CenSegNet is released as an open-source Python library. Together, our findings establish CenSegNet as a scalable, generalisable platform for spatially resolved centrosome phenotyping in intact tissues, enabling systematic dissection of the biology of this organelle and its dysregulation in cancer and other epithelial diseases.
