## Supplementary Table 1 for "CenSegNet: a generalist high-throughput deep learning framework for centrosome phenotyping at spatial and single-cell resolution in heterogeneous tissues"

### Sheet: Sheet1
				Table 1. Baseline characteristics of the whole cohort of breast tumour patients.
					Variable	Na	N (%)
					Age (years)	127
					≤50		21 (16.5)
					50-60		42 (33.1)
					60-70		37 (29.1)
					>70		27 (21.3)
					Genetic	127
					N/A		43 (33.9)
					No		45 (35.4)
					First degree		22 (17.3)
					Second degree		16 (12.6)
					Genetic		1 (0.8)
					T-stageb	126
					T1		74 (58.7)
					T2		47 (37.3)
					T3		5 (4)
					Lymph node stageb	127
					N0		94 (74)
					N1		2 (1.6)
					N2		4 (3.1)
					N3		27 (21.3)
					Histological tumour Gradec	126
					Grade1		16 (12.7)
					Grade 2		72 (57.1)
					Grade 3		38 (30.2)
					Histological tumour type	127
					DCIS		1 (0.8)
					Ductal		98 (77.1)
					Lobular		15 (11.8)
					Mixed		10 (7.9)
					Mucinous		1 (0.8)
					Papillary		2 (1.6)
					ER Status	127
					Negative		18 (14.2)
					Positive		109 (85.8)
					PR Status	127
					N/A		114 (89.8)
					Negative		10 (7.9)
					Positive		3 (2.4)
					HER2 Status	127
					N/A		1 (0.8)
					Negative		108 (85)
					Positive		18 (14.2)
					HER 2 Positivity	127
					N/A		109 (85.8)
					2+		5 (4)
					3+		13 (10.2)
					Height (cm)	127
					≤160		36 (28.3)
					160 to 170		70 (55.1)
					170 to 180		20 (15.8)
					>180		1 (0.8)
					Weight (kg)	127
					≤60		20 (15.8)
					60 to 70		31 (24.4)
					70 to 80		30 (23.6)
					80 to 90		25 (19.7)
					>90		21 (16.5)
					Waist (cm)	127
					≤80		27 (21.3)
					80 to 90		26 (20.4)
					90 to 100		33 (26)
					100 to 110		24 (18.9)
					>110		17 (13.4)
					FFMI (kg/m2)	125
					≤14		16 (12.8)
					14 to 15		18 (14.4)
					15 to 16		28 (22.4)
					16 to17		29 (23.2)
					>17		34 (27.2)
					FMI(kg/m2)	125
					≤10		40 (32)
					10 to 12		24 (19.2)
					12 to 14		26 (20.8)
					14 to 16		14 (11.2)
					>16		21 (16.8)
					Abbreviations: a number of cases for which data was available
					b as per TNM Classification of Malignant Tumours (8th edition)
					c as defined by Nottingham grading system.
					N/A Not Available
					T1 Tumour ≤ 2 cm in greatest dimension
					T2 Tumour >2 cm but ≤ 5 cm
					T3 Tumour > 5 cm
					N0 No regional lymph node metastasis detected
					N1 Metastasis in 1–3 axillary lymph nodes.
					N2 Metastasis in 4–9 axillary lymph nodes, or internal mammary nodes without axillary involvement.
					N3 Metastasis in 10 or more axillary lymph nodes, or in infraclavicular, supraclavicular, or internal mammary nodes with axillary involvement.
					ER Estrogen receptor
					PR Progesterone receptor
					HER2 Human epidermal growth factor receptor 2
					FFMI Fat-Free Mass Index
					FMI Fat Mass Index
